# Signals from the head and germinative region differentially regulate regeneration competence of the tapeworm *Hymenolepis diminuta*

**DOI:** 10.1101/2025.03.11.642590

**Authors:** Elise McCollough Nanista, Landon Elizabeth Poythress, Isabell Reese Skipper, Trevor Haskins, Marieher Felix Cora, Tania Rozario

## Abstract

Competence to regenerate lost tissues varies widely across species. The rat tapeworm, *Hymenolepis diminuta*, undergoes continual cycles of shedding and regenerating thousands of reproductive segments to propagate the species. Despite its prowess, *H. diminuta* can only regenerate posteriorly from a singular tissue: the neck or germinative region (GR). What cells and signaling pathways restrict regeneration competence to the GR? In this study, we show that the head regulates regeneration competence by promoting maintenance of the GR and inhibiting proglottid formation in a distance-dependent manner. Anterior-posterior (A-P) patterning within the GR provide local signals that contribute to these responses. *βcat1* is necessary for stem cell maintenance, proliferation and proglottidization. On the other hand, *sfrp* is necessary for maintaining the GR at its proper length. Our study demonstrates that the head organizes a balance of pro- and anti-regeneration signals that must be integrated together and therefore control competence to regenerate.

**Summary statement:** This study explores contradictory roles of the tapeworm head in providing pro- and anti-regeneration signals, which can form a tipping point zone that is refractory to regeneration.
