## Supplementary material for "Signals from the head and germinative region differentially regulate regeneration competence of the tapeworm *Hymenolepis diminuta*": Table S2

### Sheet: Sheet1
Abbr	Description	Contig cloned	Contig Sequence	F primer	R primer	Amplicon length (bp)	Genome Accession*	Use	Reference
sfrp	secreted frizzled receptor	HD_tophat_13573	CTTCGACAGCACAATTCTGCATCATGCTTTACCTCCTGCTTCTGATTTTCATTGCAATAACCTCTCGGGGTAATACTGTTGGTCGTTGGGACTGGAATAGAGTTAATAAGACATCCGTAACCACTGCTCCCTTTGGAGGGGGAGCTTTTGGTCGGCTGACTACAGCAGATGCTGATATGATCTCAAATGAACCACCTCAGTCACCCTACTTCTCGGACTGGAATCGACTAGTGAGTGGTTATGGTTCACAGCGTTGCTACAAGATACCAAAGGAATTGAAGTTGTGTCACAAGATTGGATACGACCTCATGGTATTACCGAACAGCCTGGAACATGAAGGGATGGATGAAGTGATAACTCAATCAGAAGTCTGGCTAACTTTGGTTAATTTGGGATGTC…	AGGATGGAAGAAGCGTCACG	TGCATGGGAAAGCAGACACT	805	WMSIL1_LOCUS14856	ISH, RNAi	this study
		WMSIL1_LOCUS14856	TCATGCTTTACCTCCTGCTTCTGATTTTCATTGCAATAACCTCTCGGGGTAATACTGTTGGTCGTTGGGACTGGAATAGAGTTAATAAGACATCCGTAACCACTGCTCCCTTTGGAGGGGGAGCTTTTGGTCGGCTGACTACAGCAGATGCTGATATGATCTCAAATGAACCACCTCAGTCACCCTACTTCTCGGACTGGAATCGACTAGTGAGTGGTTATGGTTCACAGCGTTGCTACAAGATACCAAAGGAATTGAAGTTGTGTCACAAGATTGGATACGACCTCATGGTATTACCGAACAGCCTGGAACATGAAGGGATGGATGAAGTGATAACTCAATCAGAAGTCTGGCTAACTTTGGTTAATTTGGGATGTCATGATGAGTTGGAGAGATTTC…	GAGAGTGTTAGGGCAGCTT	CTGGTTTCAAAACAACCG	151		qPCR	this study
tnfr16	tumor necrosis factor receptor-16	HD_tophat_05429	TTTATAACCATATAATCGATAAGATGGTAATGAAGTAGTCAATGAATTATTTTTCAGAGTTTATGATAATTATATGTTATCGATTACATACCGTCTTTGCATTTTTCTAACCAATTAAAGATAAAACTCTTGAAGATCAGGAGAATTTGAAGAGAGCAAAGCCGTAACAAAAGAAAGTCAATTCTATCCTGCCAATGACTATTATTGAGTGACGTTAAGAGAGAATCTACCGGAAGAAATGCCGCATTCAAAACTTCAAAGTAGCAATACCTGATATTGACTGTAAAGCAAAACCTTCACGAAAGGACCAAGTTAAGTGTGCAAAAAATGCGCCCGCGTTTGTGGTGCGTATGTACCACCCGCACTCACCTAATTGGTTGAGGCAACATATAAAACCAA…	GCTGAAAAACCATGTGGATG	TCTGACACATCTGGGTTGCT	999	WMSIL1_LOCUS10339	ISH	Rozario et. al., 2019
βcat1	beta-catenin1	WMSIL1_LOCUS14475	ATGGATTTCGATTTCTGAGGTGTTGGTGCGCTTTAATCTAATTTAATTGTTATACTCTATGAATTATGGCTAATTTTGACTCCACTGGAAAATCTATTAACCAGCCACGCGGAGAACTTTCGAGCTGCTCTTATTTGTCGGAAACATACGACCTTTTAGAAGCACCAATGCAGCCTCTTGATAAAAAGCAGCAAACTCGTCTTTGGCAGCAAAATCAGTACCTCGCTGATTCTGGCATTCAGTCAGCTTTGACAACTCATACACCCAGCATTACTAGCAAAGCAAATCTTGATGAAATTGAACCTGAGGAAAGTATTCTCAGTCAAGCT	GTGCTAAAGCGGTTGTCAGA	TCAACAATCTCCTCCAGTCG	1000	WMSIL1_LOCUS14475	ISH	this study
				CCCCCCAATTCATCAGCTTA	GGCTCTTGTGGATACGAAGGA	170	WMSIL1_LOCUS14475	qPCR	this study
		HD_tophat_03744	AACTTGCCAACAGCATAACTGACATCTACTCAAGGTCATTTCTTGGCGTCCATGGATTTCGATTTCTGAGGTGTTGGTGCGCTTTAATCTAATTTAATTGTTATACTCTATGAATTATGGCTAATTTTGACTCCACTGGAAAATCTATTAACCAGCCACGCGGAGAACTTTCGAGCTGCTCTTATTTGTCGGAAACATACGACCTTTTAGAAGCACCAATGCAGCCTCTTGATAAAAAGCAGCAAACTCGTCTTTGGCAGCAAAATCAGTACCTCGCTGATTCTGGCATTCAGTCAGCTTTGACAACTCATACACCCAGCATTACTAGCAAAGCAAATCTTGATGAAATTGAACCTGAGGAAAGTATTCTCAGTCAAGCT	GTGCTCTACGCCACTTGACA	CCCTGTTGTTGTTGTTGCTG	1000	WMSIL1_LOCUS14475	ISH, RNAi	this study
fzd5/8	frizzled-5/8	WMSIL1_LOCUS9542	TTTCAGAATGTTACTCATACTAGCAATGTTGTTTGCTACTCTCCAGCCATCAATCGGGGAGATGATCATTTCTTCAAACAATAGTCTCGCCAGAATTCCGAGGCAAGTTGATCCCCATGATCTAAGTCATTGGCGAGACGTCGGAAGTCTACCAATCAGTGAGGAGGCTGTGAGTGCGGGGGGATATGCAACTCCTCAATGCGAACCAATCACAGTACCGATTTGTAAAGGCTCCTTTTATGAGTACACTCGAATGCCAAACATCCTGAATCATGAAACCCAAGAAGAGGCTGGATTAGAGGCACATCAGTTCTATCCTTTGATCCAAATAAATTGCTCTGCAGATCTGCACTTTTTGATCTGCTCTATCTACACACCAATTTGCATTGAAGGTTATAC…	TGCCAAACATCCTGAATCAT	CAGTACGACCCACCAGACAC	995	WMSIL1_LOCUS9542	ISH	this study
mcm2	minichromosome maintenance complex component-2	HD_tophat_01586	AGAGGCGAATTTATGATTCGAATTCTGTGCTGTCTAACTACGTGTGCACTTTGATAACTCTTGACAATGTCGGTCACAAGTGGAAGGCAGTGTTGAAAGTGGTGACATTGAGGCAGGCTCAGATGTTGAAAATGCTCCTTTTGAGGATGAGTCTGCTGCGATTCTCGGTGATGATATGGATGATGTTCAAGAAGAGAGTGAAGGAGAAGATCTCTTCCGAGATGACATGGAGAGGGATTATCGGTAAGTGGAGGATGTTACTTTAGCGACCTTTCACCCTCTGCTCGTTAGTCCTATCCCCGAACTGGACGTTTATGAGCCAGAAGGATTGGCGAGCTCTGATGATTATCCAAGCATGTCACCAACAACGCGAGCAGAAGCTGAGCGAGCAATGCGAGA…	GTGCTGTCCGACAAGGGTAT	TGCGCTTCGTATCATAGCTG	1000	WMSIL1_LOCUS11918	ISH	Rozario et. al., 2019
lbr	laminB receptor	HDID_0000745401-mRNA-1	ATGGCAAATTCGAAGAAAACCAGGTCATCACGTTCTCGTGATACTTCGCGTGCTCGCTCATCATCTCGCGCTAGAGCACCATCAAAAGCGAGGCAAGCTTCGAAATCTCCTGGACGGAAATCTGTGCCTGTTGTTTCAAAGTCCAAATCTCTAACTAAGACAACTACACCAAGAAGGAAGACTCCTGTTAAAATACTAAAAGTTGAAAGCAGCCCGAAATCGGCGAGTCCTCCTCGTCAGCGTAGCACAAGATCCTCAGTCCGAGTGATTGAAAAACTCGAAACTTACCCCACAAAGTATGAACGACCTTCGATTCATAAAAATGTATCGCCACCTAAGCCATGCTCTCGCCTAGGCTGCCTTGCTAAGCTTCCAGGAAAAGTCCTCTGTTCTCTATTT…	GCATTTTTCTGGCTCTCTCC	CAGCAAGAATTCGTTTTCCA	990	WMSIL1_LOCUS1236	ISH	Rozario et. al., 2019
axin1	axin1	WMSIL1_LOCUS3986	CTGACGGTGGTCGGCTGCTTTCGTGTTCGGTTTTCAAGTCGACAACTTTCTTTAATAGATCGATGCATTTGTAGTCCCATTTTCTTCTTCGGTGCATTTATGTCGCCAACCATGGATGCTCATCATCCGTTAAGCCATCAATTAGATACTCTATTGAACGACTCCGAGGGTGTTCAACAATTTCACAAATTTCTTTCGTCTACATTTTCTTCCGGTCATCTACTAGACTTTTGGTTTGCTTGCAAAGGATTTCGCTCCATAGTGGATGGTGATGATCAACTCAAACTCCTTCAAGTTGCAAAGGCCATCTATCGGACTTATATCAAAACCGATGCTGCTTTATCTGTTCCTGTAAATGATTCCACAAAGCGGGAAATTCGTTCCACTCTAACTGCATTT…	TGTAATTCCAGTCTTCCAGG	CCGTTGTTCGGCGACTTTTA	277	WMSIL1_LOCUS3986	qPCR	this study
				GTGGTGGTAGTAGTGGCAGT	GACCAGTCCAGACAGTTCGA	744		ISH	this study
axin2	axin2	WMSIL1_LOCUS6411	AATTAGGCTTCGGCGCGGCTGATTGTGTCTGGCTTGTCATGTGTGATCCCAATTTAGATTATTAAATTAATATCATGAGCTATCCTCCGGGTTCTTTGCGCTCATGTCATGAGGCTGATGGTCGAAGTGATCGATCAGGTGGTTCCGGCGGAACAGGCAGTGGTAGTGGATGTGGCAATATTTACGGAAGTGCTTTCAGTGATTGCAAATGGCATCATCACCAACCGCAGCTTCAACAACAAATTCAGTCCCAATCTCCTTCTCATCAACAGCAACAAGGACCCTCAACCTGGCAGAAATGGGCTGCCAGTTTTGATGCTTTGTTAGGTGATGGCGAGGGTGTTGCTCTTTTCAAATCCTACCTTGTATCTGAGGGTTGTGGAAATCTTCTCGATTTCT…	TCCAACAACAGCAACAGACG	TCGATCAGCCCAAGGTCTTT	944	WMSIL1_LOCUS6411	ISH	this study
mhc	myosin heavy chain	HD_tophat_08865	ATGACATTCAGATGGTTACATCGGATATATTGGCTTGCTGGTGTTAAGTCAAGGCATAAACACTTAAATTCTATGGGCCCTTTGTCATGTTATCGATTTTGGTAATCAAATACTCAAATGTTGATGGACCCTGTCAGCTGCGGAAGGCAGAGTCGAGTGTTCATGAATTGACAGACGACCTCGAGGCGGAAAGAGCAGCACGCGACAGAGCCAAAAATCGTGAACGAGATCTCAAAGAAGAACTCGAAGCACTTCGCTTAGAACTTATCGATTCTGGAACGAATTCTGAGGCTCAGGCTGAAGCTTTACGTAAACACGAAGCTGAGTTGTCGAATGCTCGTAAACAGCTTGAAACGGATGCCGCGGCACACGAAGCAGCTATAGCTGAACTTCGAAAGA…	AACACGAAGCTGAGTTGTCG	TGTTCCACATTGGCGTTGTG	150	WMSIL1_LOCUS8394, WMSIL1_LOCUS8073, WMSIL1_LOCUS2347	qPCR	Rozario et. al., 2019
60Srpl13	60S ribosomal protein L13	HD_tophat_07761	CGCACTTTTAGAGCGCAAATAAGTAAGTTTAACGTGCCTCGTCACTTTCATCATGGCACACGGAAACGATGTCGTTCATAAGAACCATTTCCGTAAACACTGGCAGGGAATGGTAAAGACATGGTTCAATCAGCCAGCCCGTAAACATCGTCGTGCAGAGGCTCGTAAGGCTAAGGCAAAACGTGTTGCCCCTAAGCCTGCTTGCGGACCTCTTCGCCCCATTGTCAACTGTCCAACTCGCCGTTACAATATGAAAGTTCGTGCTGGTCGTGGATTCACATTGCAGGAACTTAAGGCAGCTGGTCTAAGCGTTCCTATTGCCCGATCCATTGGAATTGCGGTTGATCACCGCAGACGCAATCTCTCCATGGAAGGACTTAATCGCAACGCTGCTCGCCT…	TGAACTTCAGAAGGCCAAGC	TTGTTAGCGCGATGTTGACG	138	WMSIL1_LOCUS3984	qPCR	Rozario et. al., 2019
* Bioproject PRJEB30942 available at https://parasite.wormbase.org/Hymenolepis_diminuta_prjeb30942/Info/Index/
Abbr	Description	Plasmid template	Insert Sequence	F primer	R primer	Amplicon length (bp)	Plasmid map	Use	Reference
GFP	green fluorescent protein	pEFFP_N1	ATGGTGAGCAAGGGCGAGGAGCTGTTCACCGGGGTGGTGCCCATCCTGGTCGAGCTGGACGGCGACGTAAACGGCCACAAGTTCAGCGTGTCCGGCGAGGGCGAGGGCGATGCCACCTACGGCAAGCTGACCCTGAAGTTCATCTGCACCACCGGCAAGCTGCCCGTGCCCTGGCCCACCCTCGTGACCACCCTGACCTACGGCGTGCAGTGCTTCAGCCGCTACCCCGACCACATGAAGCAGCACGACTTCTTCAAGTCCGCCATGCCCGAAGGCTACGTCCAGGAGCGCACCATCTTCTTCAAGGACGACGGCAACTACAAGACCCGCGCCGAGGTGAAGTTCGAGGGCGACACCCTGGTGAACCGCATCGAGCTGAAGGGCATCGACTTCAAGGAG…	ATGGTGAGCAAGGGCGAGGAGC	TTACTTGTACAGCTCGTCC	720	https://www.snapgene.com/plasmids/fluorescent_protein_genes_and_plasmids/pEGFP-N1	RNAi	Roberts-Galbraith et al., 2016
